# hafeZ: Active prophage identification through read mapping

**DOI:** 10.1101/2021.07.21.453177

**Authors:** Christopher J. R. Turkington, Neda Nezam Abadi, Robert A. Edwards, Juris A. Grasis

## Abstract

**Summary:** Bacteriophages that have integrated their genomes into bacterial chromosomes, termed prophages, are widespread across bacteria. Prophages are key components of bacterial genomes, with their integration often contributing novel, beneficial, characteristics to the infected host. Likewise, their induction—through the production and release of progeny virions into the surrounding environment—can have considerable ramifications on bacterial communities. Yet, not all prophages can excise following integration, due to genetic degradation by their host bacterium. Here, we present hafeZ, a tool able to identify ‘active’ prophages (i.e. those undergoing induction) within bacterial genomes through genomic read mapping. We demonstrate its use by applying hafeZ to publicly available sequencing data from bacterial genomes known to contain active prophages and show that hafeZ can accurately identify their presence and location in the host chromosomes.

**Availability and Implementation:** hafeZ is implemented in Python 3.7 and freely available under an open-source GPL-3.0 license from https://github.com/Chrisjrt/hafeZ. Bugs and issues may be reported by submitting them via the hafeZ github issues page.
