## Supplementary material for "hafeZ: Active prophage identification through read mapping": table S1

	Name	genome_accession	genome_link	Run_acc	sample_type	sample_name	read1_link	read2_link
0	Salmonella enterica subsp. enterica serovar Typhimurium LT2p22	GCA_904129595.1	https://www.ebi.ac.uk/ena/browser/api/fasta/LR881464.1,LR881463.1?download=true	ERR4552622	induced	Sal_I3_culture	ftp://ftp.sra.ebi.ac.uk/vol1/fastq/ERR455/002/ERR4552622/ERR4552622_1.fastq.gz	ftp://ftp.sra.ebi.ac.uk/vol1/fastq/ERR455/002/ERR4552622/ERR4552622_2.fastq.gz
1	Salmonella enterica subsp. enterica serovar Typhimurium LT2p22	GCA_904129595.1	https://www.ebi.ac.uk/ena/browser/api/fasta/LR881464.1,LR881463.1?download=true	ERR4552621	induced	Sal_I2_culture	ftp://ftp.sra.ebi.ac.uk/vol1/fastq/ERR455/001/ERR4552621/ERR4552621_1.fastq.gz	ftp://ftp.sra.ebi.ac.uk/vol1/fastq/ERR455/001/ERR4552621/ERR4552621_2.fastq.gz
2	Salmonella enterica subsp. enterica serovar Typhimurium LT2p22	GCA_904129595.1	https://www.ebi.ac.uk/ena/browser/api/fasta/LR881464.1,LR881463.1?download=true	ERR4552620	induced	Sal_I1_culture	ftp://ftp.sra.ebi.ac.uk/vol1/fastq/ERR455/000/ERR4552620/ERR4552620_1.fastq.gz	ftp://ftp.sra.ebi.ac.uk/vol1/fastq/ERR455/000/ERR4552620/ERR4552620_2.fastq.gz
3	Salmonella enterica subsp. enterica serovar Typhimurium LT2p22	GCA_904129595.1	https://www.ebi.ac.uk/ena/browser/api/fasta/LR881464.1,LR881463.1?download=true	ERR4552619	control	Sal_C3_culture	ftp://ftp.sra.ebi.ac.uk/vol1/fastq/ERR455/009/ERR4552619/ERR4552619_1.fastq.gz	ftp://ftp.sra.ebi.ac.uk/vol1/fastq/ERR455/009/ERR4552619/ERR4552619_2.fastq.gz
4	Salmonella enterica subsp. enterica serovar Typhimurium LT2p22	GCA_904129595.1	https://www.ebi.ac.uk/ena/browser/api/fasta/LR881464.1,LR881463.1?download=true	ERR4552618	control	Sal_C2_culture	ftp://ftp.sra.ebi.ac.uk/vol1/fastq/ERR455/008/ERR4552618/ERR4552618_1.fastq.gz	ftp://ftp.sra.ebi.ac.uk/vol1/fastq/ERR455/008/ERR4552618/ERR4552618_2.fastq.gz
5	Salmonella enterica subsp. enterica serovar Typhimurium LT2p22	GCA_904129595.1	https://www.ebi.ac.uk/ena/browser/api/fasta/LR881464.1,LR881463.1?download=true	ERR4552617	control	Sal_C1_culture	ftp://ftp.sra.ebi.ac.uk/vol1/fastq/ERR455/007/ERR4552617/ERR4552617_1.fastq.gz	ftp://ftp.sra.ebi.ac.uk/vol1/fastq/ERR455/007/ERR4552617/ERR4552617_2.fastq.gz
6	Escherichia coli HS	GCA_000017765.1	https://www.ebi.ac.uk/ena/browser/api/fasta/CP000802.1?download=true	ERR4552616	induced	EHS_I3_culture	ftp://ftp.sra.ebi.ac.uk/vol1/fastq/ERR455/006/ERR4552616/ERR4552616_1.fastq.gz	ftp://ftp.sra.ebi.ac.uk/vol1/fastq/ERR455/006/ERR4552616/ERR4552616_2.fastq.gz
7	Escherichia coli HS	GCA_000017765.1	https://www.ebi.ac.uk/ena/browser/api/fasta/CP000802.1?download=true	ERR4552615	induced	EHS_I2_culture	ftp://ftp.sra.ebi.ac.uk/vol1/fastq/ERR455/005/ERR4552615/ERR4552615_1.fastq.gz	ftp://ftp.sra.ebi.ac.uk/vol1/fastq/ERR455/005/ERR4552615/ERR4552615_2.fastq.gz
8	Escherichia coli HS	GCA_000017765.1	https://www.ebi.ac.uk/ena/browser/api/fasta/CP000802.1?download=true	ERR4552614	induced	EHS_I1_culture	ftp://ftp.sra.ebi.ac.uk/vol1/fastq/ERR455/004/ERR4552614/ERR4552614_1.fastq.gz	ftp://ftp.sra.ebi.ac.uk/vol1/fastq/ERR455/004/ERR4552614/ERR4552614_2.fastq.gz
9	Escherichia coli HS	GCA_000017765.1	https://www.ebi.ac.uk/ena/browser/api/fasta/CP000802.1?download=true	ERR4552613	control	EHS_C3_culture	ftp://ftp.sra.ebi.ac.uk/vol1/fastq/ERR455/003/ERR4552613/ERR4552613_1.fastq.gz	ftp://ftp.sra.ebi.ac.uk/vol1/fastq/ERR455/003/ERR4552613/ERR4552613_2.fastq.gz
10	Escherichia coli HS	GCA_000017765.1	https://www.ebi.ac.uk/ena/browser/api/fasta/CP000802.1?download=true	ERR4552612	control	EHS_C2_culture	ftp://ftp.sra.ebi.ac.uk/vol1/fastq/ERR455/002/ERR4552612/ERR4552612_1.fastq.gz	ftp://ftp.sra.ebi.ac.uk/vol1/fastq/ERR455/002/ERR4552612/ERR4552612_2.fastq.gz
11	Escherichia coli HS	GCA_000017765.1	https://www.ebi.ac.uk/ena/browser/api/fasta/CP000802.1?download=true	ERR4552611	control	EHS_C1_culture	ftp://ftp.sra.ebi.ac.uk/vol1/fastq/ERR455/001/ERR4552611/ERR4552611_1.fastq.gz	ftp://ftp.sra.ebi.ac.uk/vol1/fastq/ERR455/001/ERR4552611/ERR4552611_2.fastq.gz
12	Muribaculum intestinale YL27	GCA_001688845.2	https://www.ebi.ac.uk/ena/browser/api/fasta/CP015402.2?download=true	ERR4552610	induced	YL27_I3_culture	ftp://ftp.sra.ebi.ac.uk/vol1/fastq/ERR455/000/ERR4552610/ERR4552610_1.fastq.gz	ftp://ftp.sra.ebi.ac.uk/vol1/fastq/ERR455/000/ERR4552610/ERR4552610_2.fastq.gz
13	Muribaculum intestinale YL27	GCA_001688845.2	https://www.ebi.ac.uk/ena/browser/api/fasta/CP015402.2?download=true	ERR4552609	induced	YL27_I2_culture	ftp://ftp.sra.ebi.ac.uk/vol1/fastq/ERR455/009/ERR4552609/ERR4552609_1.fastq.gz	ftp://ftp.sra.ebi.ac.uk/vol1/fastq/ERR455/009/ERR4552609/ERR4552609_2.fastq.gz
14	Muribaculum intestinale YL27	GCA_001688845.2	https://www.ebi.ac.uk/ena/browser/api/fasta/CP015402.2?download=true	ERR4552608	induced	YL27_I1_culture	ftp://ftp.sra.ebi.ac.uk/vol1/fastq/ERR455/008/ERR4552608/ERR4552608_1.fastq.gz	ftp://ftp.sra.ebi.ac.uk/vol1/fastq/ERR455/008/ERR4552608/ERR4552608_2.fastq.gz
15	Muribaculum intestinale YL27	GCA_001688845.2	https://www.ebi.ac.uk/ena/browser/api/fasta/CP015402.2?download=true	ERR4552607	control	YL27_C3_culture	ftp://ftp.sra.ebi.ac.uk/vol1/fastq/ERR455/007/ERR4552607/ERR4552607_1.fastq.gz	ftp://ftp.sra.ebi.ac.uk/vol1/fastq/ERR455/007/ERR4552607/ERR4552607_2.fastq.gz
16	Muribaculum intestinale YL27	GCA_001688845.2	https://www.ebi.ac.uk/ena/browser/api/fasta/CP015402.2?download=true	ERR4552606	control	YL27_C2_culture	ftp://ftp.sra.ebi.ac.uk/vol1/fastq/ERR455/006/ERR4552606/ERR4552606_1.fastq.gz	ftp://ftp.sra.ebi.ac.uk/vol1/fastq/ERR455/006/ERR4552606/ERR4552606_2.fastq.gz
17	Muribaculum intestinale YL27	GCA_001688845.2	https://www.ebi.ac.uk/ena/browser/api/fasta/CP015402.2?download=true	ERR4552605	control	YL27_C1_culture	ftp://ftp.sra.ebi.ac.uk/vol1/fastq/ERR455/005/ERR4552605/ERR4552605_1.fastq.gz	ftp://ftp.sra.ebi.ac.uk/vol1/fastq/ERR455/005/ERR4552605/ERR4552605_2.fastq.gz
18	Bifidobacterium animalis YL2	GCA_016696725.1	https://www.ebi.ac.uk/ena/browser/api/fasta/CP065311.1?download=true	ERR4552604	induced	YL2_I3_culture	ftp://ftp.sra.ebi.ac.uk/vol1/fastq/ERR455/004/ERR4552604/ERR4552604_1.fastq.gz	ftp://ftp.sra.ebi.ac.uk/vol1/fastq/ERR455/004/ERR4552604/ERR4552604_2.fastq.gz
19	Bifidobacterium animalis YL2	GCA_016696725.1	https://www.ebi.ac.uk/ena/browser/api/fasta/CP065311.1?download=true	ERR4552603	induced	YL2_I2_culture	ftp://ftp.sra.ebi.ac.uk/vol1/fastq/ERR455/003/ERR4552603/ERR4552603_1.fastq.gz	ftp://ftp.sra.ebi.ac.uk/vol1/fastq/ERR455/003/ERR4552603/ERR4552603_2.fastq.gz
20	Bifidobacterium animalis YL2	GCA_016696725.1	https://www.ebi.ac.uk/ena/browser/api/fasta/CP065311.1?download=true	ERR4552602	induced	YL2_I1_culture	ftp://ftp.sra.ebi.ac.uk/vol1/fastq/ERR455/002/ERR4552602/ERR4552602_1.fastq.gz	ftp://ftp.sra.ebi.ac.uk/vol1/fastq/ERR455/002/ERR4552602/ERR4552602_2.fastq.gz
21	Bifidobacterium animalis YL2	GCA_016696725.1	https://www.ebi.ac.uk/ena/browser/api/fasta/CP065311.1?download=true	ERR4552601	control	YL2_C3_culture	ftp://ftp.sra.ebi.ac.uk/vol1/fastq/ERR455/001/ERR4552601/ERR4552601_1.fastq.gz	ftp://ftp.sra.ebi.ac.uk/vol1/fastq/ERR455/001/ERR4552601/ERR4552601_2.fastq.gz
22	Bifidobacterium animalis YL2	GCA_016696725.1	https://www.ebi.ac.uk/ena/browser/api/fasta/CP065311.1?download=true	ERR4552600	control	YL2_C2_culture	ftp://ftp.sra.ebi.ac.uk/vol1/fastq/ERR455/000/ERR4552600/ERR4552600_1.fastq.gz	ftp://ftp.sra.ebi.ac.uk/vol1/fastq/ERR455/000/ERR4552600/ERR4552600_2.fastq.gz
23	Bifidobacterium animalis YL2	GCA_016696725.1	https://www.ebi.ac.uk/ena/browser/api/fasta/CP065311.1?download=true	ERR4552599	control	YL2_C1_culture	ftp://ftp.sra.ebi.ac.uk/vol1/fastq/ERR455/009/ERR4552599/ERR4552599_1.fastq.gz	ftp://ftp.sra.ebi.ac.uk/vol1/fastq/ERR455/009/ERR4552599/ERR4552599_2.fastq.gz
24	Hungateiclostridiaceae bacterium KB18	GCA_001688705.2	https://www.ebi.ac.uk/ena/browser/api/fasta/CP015400.2?download=true	ERR4552598	induced	KB18_I3_culture	ftp://ftp.sra.ebi.ac.uk/vol1/fastq/ERR455/008/ERR4552598/ERR4552598_1.fastq.gz	ftp://ftp.sra.ebi.ac.uk/vol1/fastq/ERR455/008/ERR4552598/ERR4552598_2.fastq.gz
25	Hungateiclostridiaceae bacterium KB18	GCA_001688705.2	https://www.ebi.ac.uk/ena/browser/api/fasta/CP015400.2?download=true	ERR4552597	induced	KB18_I2_culture	ftp://ftp.sra.ebi.ac.uk/vol1/fastq/ERR455/007/ERR4552597/ERR4552597_1.fastq.gz	ftp://ftp.sra.ebi.ac.uk/vol1/fastq/ERR455/007/ERR4552597/ERR4552597_2.fastq.gz
26	Hungateiclostridiaceae bacterium KB18	GCA_001688705.2	https://www.ebi.ac.uk/ena/browser/api/fasta/CP015400.2?download=true	ERR4552596	induced	KB18_I1_culture	ftp://ftp.sra.ebi.ac.uk/vol1/fastq/ERR455/006/ERR4552596/ERR4552596_1.fastq.gz	ftp://ftp.sra.ebi.ac.uk/vol1/fastq/ERR455/006/ERR4552596/ERR4552596_2.fastq.gz
27	Hungateiclostridiaceae bacterium KB18	GCA_001688705.2	https://www.ebi.ac.uk/ena/browser/api/fasta/CP015400.2?download=true	ERR4552595	control	KB18_C3_culture	ftp://ftp.sra.ebi.ac.uk/vol1/fastq/ERR455/005/ERR4552595/ERR4552595_1.fastq.gz	ftp://ftp.sra.ebi.ac.uk/vol1/fastq/ERR455/005/ERR4552595/ERR4552595_2.fastq.gz
28	Hungateiclostridiaceae bacterium KB18	GCA_001688705.2	https://www.ebi.ac.uk/ena/browser/api/fasta/CP015400.2?download=true	ERR4552594	control	KB18_C2_culture	ftp://ftp.sra.ebi.ac.uk/vol1/fastq/ERR455/004/ERR4552594/ERR4552594_1.fastq.gz	ftp://ftp.sra.ebi.ac.uk/vol1/fastq/ERR455/004/ERR4552594/ERR4552594_2.fastq.gz
29	Hungateiclostridiaceae bacterium KB18	GCA_001688705.2	https://www.ebi.ac.uk/ena/browser/api/fasta/CP015400.2?download=true	ERR4552593	control	KB18_C1_culture	ftp://ftp.sra.ebi.ac.uk/vol1/fastq/ERR455/003/ERR4552593/ERR4552593_1.fastq.gz	ftp://ftp.sra.ebi.ac.uk/vol1/fastq/ERR455/003/ERR4552593/ERR4552593_2.fastq.gz
30	Limosilactobacillus reuteri I49	GCA_001688685.2	https://www.ebi.ac.uk/ena/browser/api/fasta/CP015408.2?download=true	ERR4552592	induced	I49_I3_culture	ftp://ftp.sra.ebi.ac.uk/vol1/fastq/ERR455/002/ERR4552592/ERR4552592_1.fastq.gz	ftp://ftp.sra.ebi.ac.uk/vol1/fastq/ERR455/002/ERR4552592/ERR4552592_2.fastq.gz
31	Limosilactobacillus reuteri I49	GCA_001688685.2	https://www.ebi.ac.uk/ena/browser/api/fasta/CP015408.2?download=true	ERR4552591	induced	I49_I2_culture	ftp://ftp.sra.ebi.ac.uk/vol1/fastq/ERR455/001/ERR4552591/ERR4552591_1.fastq.gz	ftp://ftp.sra.ebi.ac.uk/vol1/fastq/ERR455/001/ERR4552591/ERR4552591_2.fastq.gz
32	Limosilactobacillus reuteri I49	GCA_001688685.2	https://www.ebi.ac.uk/ena/browser/api/fasta/CP015408.2?download=true	ERR4552590	induced	I49_I1_culture	ftp://ftp.sra.ebi.ac.uk/vol1/fastq/ERR455/000/ERR4552590/ERR4552590_1.fastq.gz	ftp://ftp.sra.ebi.ac.uk/vol1/fastq/ERR455/000/ERR4552590/ERR4552590_2.fastq.gz
33	Limosilactobacillus reuteri I49	GCA_001688685.2	https://www.ebi.ac.uk/ena/browser/api/fasta/CP015408.2?download=true	ERR4552589	control	I49_C3_culture	ftp://ftp.sra.ebi.ac.uk/vol1/fastq/ERR455/009/ERR4552589/ERR4552589_1.fastq.gz	ftp://ftp.sra.ebi.ac.uk/vol1/fastq/ERR455/009/ERR4552589/ERR4552589_2.fastq.gz
34	Limosilactobacillus reuteri I49	GCA_001688685.2	https://www.ebi.ac.uk/ena/browser/api/fasta/CP015408.2?download=true	ERR4552588	control	I49_C2_culture	ftp://ftp.sra.ebi.ac.uk/vol1/fastq/ERR455/008/ERR4552588/ERR4552588_1.fastq.gz	ftp://ftp.sra.ebi.ac.uk/vol1/fastq/ERR455/008/ERR4552588/ERR4552588_2.fastq.gz
35	Limosilactobacillus reuteri I49	GCA_001688685.2	https://www.ebi.ac.uk/ena/browser/api/fasta/CP015408.2?download=true	ERR4552587	control	I49_C1_culture	ftp://ftp.sra.ebi.ac.uk/vol1/fastq/ERR455/007/ERR4552587/ERR4552587_1.fastq.gz	ftp://ftp.sra.ebi.ac.uk/vol1/fastq/ERR455/007/ERR4552587/ERR4552587_2.fastq.gz
36	Bacteroides caecimuris I48	GCA_001688725.2	https://www.ebi.ac.uk/ena/browser/api/fasta/CP015401.2?download=true	ERR4552586	induced	I48_I3_culture	ftp://ftp.sra.ebi.ac.uk/vol1/fastq/ERR455/006/ERR4552586/ERR4552586_1.fastq.gz	ftp://ftp.sra.ebi.ac.uk/vol1/fastq/ERR455/006/ERR4552586/ERR4552586_2.fastq.gz
37	Bacteroides caecimuris I48	GCA_001688725.2	https://www.ebi.ac.uk/ena/browser/api/fasta/CP015401.2?download=true	ERR4552585	induced	I48_I2_culture	ftp://ftp.sra.ebi.ac.uk/vol1/fastq/ERR455/005/ERR4552585/ERR4552585_1.fastq.gz	ftp://ftp.sra.ebi.ac.uk/vol1/fastq/ERR455/005/ERR4552585/ERR4552585_2.fastq.gz
38	Bacteroides caecimuris I48	GCA_001688725.2	https://www.ebi.ac.uk/ena/browser/api/fasta/CP015401.2?download=true	ERR4552584	induced	I48_I1_culture	ftp://ftp.sra.ebi.ac.uk/vol1/fastq/ERR455/004/ERR4552584/ERR4552584_1.fastq.gz	ftp://ftp.sra.ebi.ac.uk/vol1/fastq/ERR455/004/ERR4552584/ERR4552584_2.fastq.gz
39	Bacteroides caecimuris I48	GCA_001688725.2	https://www.ebi.ac.uk/ena/browser/api/fasta/CP015401.2?download=true	ERR4552583	control	I48_C3_culture	ftp://ftp.sra.ebi.ac.uk/vol1/fastq/ERR455/003/ERR4552583/ERR4552583_1.fastq.gz	ftp://ftp.sra.ebi.ac.uk/vol1/fastq/ERR455/003/ERR4552583/ERR4552583_2.fastq.gz
40	Bacteroides caecimuris I48	GCA_001688725.2	https://www.ebi.ac.uk/ena/browser/api/fasta/CP015401.2?download=true	ERR4552582	control	I48_C2_culture	ftp://ftp.sra.ebi.ac.uk/vol1/fastq/ERR455/002/ERR4552582/ERR4552582_1.fastq.gz	ftp://ftp.sra.ebi.ac.uk/vol1/fastq/ERR455/002/ERR4552582/ERR4552582_2.fastq.gz
41	Bacteroides caecimuris I48	GCA_001688725.2	https://www.ebi.ac.uk/ena/browser/api/fasta/CP015401.2?download=true	ERR4552581	control	I48_C1_culture	ftp://ftp.sra.ebi.ac.uk/vol1/fastq/ERR455/001/ERR4552581/ERR4552581_1.fastq.gz	ftp://ftp.sra.ebi.ac.uk/vol1/fastq/ERR455/001/ERR4552581/ERR4552581_2.fastq.gz
42	Erysipelotrichaceae bacterium I46	GCA_001688965.2	https://www.ebi.ac.uk/ena/browser/api/fasta/CP015404.2?download=true	ERR4552580	induced	I46_I3_culture	ftp://ftp.sra.ebi.ac.uk/vol1/fastq/ERR455/000/ERR4552580/ERR4552580_1.fastq.gz	ftp://ftp.sra.ebi.ac.uk/vol1/fastq/ERR455/000/ERR4552580/ERR4552580_2.fastq.gz
43	Erysipelotrichaceae bacterium I46	GCA_001688965.2	https://www.ebi.ac.uk/ena/browser/api/fasta/CP015404.2?download=true	ERR4552579	induced	I46_I2_culture	ftp://ftp.sra.ebi.ac.uk/vol1/fastq/ERR455/009/ERR4552579/ERR4552579_1.fastq.gz	ftp://ftp.sra.ebi.ac.uk/vol1/fastq/ERR455/009/ERR4552579/ERR4552579_2.fastq.gz
44	Erysipelotrichaceae bacterium I46	GCA_001688965.2	https://www.ebi.ac.uk/ena/browser/api/fasta/CP015404.2?download=true	ERR4552578	induced	I46_I1_culture	ftp://ftp.sra.ebi.ac.uk/vol1/fastq/ERR455/008/ERR4552578/ERR4552578_1.fastq.gz	ftp://ftp.sra.ebi.ac.uk/vol1/fastq/ERR455/008/ERR4552578/ERR4552578_2.fastq.gz
45	Erysipelotrichaceae bacterium I46	GCA_001688965.2	https://www.ebi.ac.uk/ena/browser/api/fasta/CP015404.2?download=true	ERR4552577	control	I46_C3_culture	ftp://ftp.sra.ebi.ac.uk/vol1/fastq/ERR455/007/ERR4552577/ERR4552577_1.fastq.gz	ftp://ftp.sra.ebi.ac.uk/vol1/fastq/ERR455/007/ERR4552577/ERR4552577_2.fastq.gz
46	Erysipelotrichaceae bacterium I46	GCA_001688965.2	https://www.ebi.ac.uk/ena/browser/api/fasta/CP015404.2?download=true	ERR4552576	control	I46_C2_culture	ftp://ftp.sra.ebi.ac.uk/vol1/fastq/ERR455/006/ERR4552576/ERR4552576_1.fastq.gz	ftp://ftp.sra.ebi.ac.uk/vol1/fastq/ERR455/006/ERR4552576/ERR4552576_2.fastq.gz
47	Erysipelotrichaceae bacterium I46	GCA_001688965.2	https://www.ebi.ac.uk/ena/browser/api/fasta/CP015404.2?download=true	ERR4552575	control	I46_C1_culture	ftp://ftp.sra.ebi.ac.uk/vol1/fastq/ERR455/005/ERR4552575/ERR4552575_1.fastq.gz	ftp://ftp.sra.ebi.ac.uk/vol1/fastq/ERR455/005/ERR4552575/ERR4552575_2.fastq.gz
48	Burkholderiales bacterium YL45	GCA_001688905.2	https://www.ebi.ac.uk/ena/browser/api/fasta/CP015403.2?download=true	ERR4552574	induced	YL45_I3_culture	ftp://ftp.sra.ebi.ac.uk/vol1/fastq/ERR455/004/ERR4552574/ERR4552574_1.fastq.gz	ftp://ftp.sra.ebi.ac.uk/vol1/fastq/ERR455/004/ERR4552574/ERR4552574_2.fastq.gz
49	Burkholderiales bacterium YL45	GCA_001688905.2	https://www.ebi.ac.uk/ena/browser/api/fasta/CP015403.2?download=true	ERR4552573	induced	YL45_I2_culture	ftp://ftp.sra.ebi.ac.uk/vol1/fastq/ERR455/003/ERR4552573/ERR4552573_1.fastq.gz	ftp://ftp.sra.ebi.ac.uk/vol1/fastq/ERR455/003/ERR4552573/ERR4552573_2.fastq.gz
50	Burkholderiales bacterium YL45	GCA_001688905.2	https://www.ebi.ac.uk/ena/browser/api/fasta/CP015403.2?download=true	ERR4552572	induced	YL45_I1_culture	ftp://ftp.sra.ebi.ac.uk/vol1/fastq/ERR455/002/ERR4552572/ERR4552572_1.fastq.gz	ftp://ftp.sra.ebi.ac.uk/vol1/fastq/ERR455/002/ERR4552572/ERR4552572_2.fastq.gz
51	Burkholderiales bacterium YL45	GCA_001688905.2	https://www.ebi.ac.uk/ena/browser/api/fasta/CP015403.2?download=true	ERR4552571	control	YL45_C3_culture	ftp://ftp.sra.ebi.ac.uk/vol1/fastq/ERR455/001/ERR4552571/ERR4552571_1.fastq.gz	ftp://ftp.sra.ebi.ac.uk/vol1/fastq/ERR455/001/ERR4552571/ERR4552571_2.fastq.gz
52	Burkholderiales bacterium YL45	GCA_001688905.2	https://www.ebi.ac.uk/ena/browser/api/fasta/CP015403.2?download=true	ERR4552570	control	YL45_C2_culture	ftp://ftp.sra.ebi.ac.uk/vol1/fastq/ERR455/000/ERR4552570/ERR4552570_1.fastq.gz	ftp://ftp.sra.ebi.ac.uk/vol1/fastq/ERR455/000/ERR4552570/ERR4552570_2.fastq.gz
53	Burkholderiales bacterium YL45	GCA_001688905.2	https://www.ebi.ac.uk/ena/browser/api/fasta/CP015403.2?download=true	ERR4552569	control	YL45_C1_culture	ftp://ftp.sra.ebi.ac.uk/vol1/fastq/ERR455/009/ERR4552569/ERR4552569_1.fastq.gz	ftp://ftp.sra.ebi.ac.uk/vol1/fastq/ERR455/009/ERR4552569/ERR4552569_2.fastq.gz
54	Akkermansia muciniphila YL44	GCA_001688765.2	https://www.ebi.ac.uk/ena/browser/api/fasta/CP015409.2?download=true	ERR4552568	induced	YL44_I3_culture	ftp://ftp.sra.ebi.ac.uk/vol1/fastq/ERR455/008/ERR4552568/ERR4552568_1.fastq.gz	ftp://ftp.sra.ebi.ac.uk/vol1/fastq/ERR455/008/ERR4552568/ERR4552568_2.fastq.gz
55	Akkermansia muciniphila YL44	GCA_001688765.2	https://www.ebi.ac.uk/ena/browser/api/fasta/CP015409.2?download=true	ERR4552567	induced	YL44_I2_culture	ftp://ftp.sra.ebi.ac.uk/vol1/fastq/ERR455/007/ERR4552567/ERR4552567_1.fastq.gz	ftp://ftp.sra.ebi.ac.uk/vol1/fastq/ERR455/007/ERR4552567/ERR4552567_2.fastq.gz
56	Akkermansia muciniphila YL44	GCA_001688765.2	https://www.ebi.ac.uk/ena/browser/api/fasta/CP015409.2?download=true	ERR4552566	induced	YL44_I1_culture	ftp://ftp.sra.ebi.ac.uk/vol1/fastq/ERR455/006/ERR4552566/ERR4552566_1.fastq.gz	ftp://ftp.sra.ebi.ac.uk/vol1/fastq/ERR455/006/ERR4552566/ERR4552566_2.fastq.gz
57	Akkermansia muciniphila YL44	GCA_001688765.2	https://www.ebi.ac.uk/ena/browser/api/fasta/CP015409.2?download=true	ERR4552565	control	YL44_C3_culture	ftp://ftp.sra.ebi.ac.uk/vol1/fastq/ERR455/005/ERR4552565/ERR4552565_1.fastq.gz	ftp://ftp.sra.ebi.ac.uk/vol1/fastq/ERR455/005/ERR4552565/ERR4552565_2.fastq.gz
58	Akkermansia muciniphila YL44	GCA_001688765.2	https://www.ebi.ac.uk/ena/browser/api/fasta/CP015409.2?download=true	ERR4552564	control	YL44_C2_culture	ftp://ftp.sra.ebi.ac.uk/vol1/fastq/ERR455/004/ERR4552564/ERR4552564_1.fastq.gz	ftp://ftp.sra.ebi.ac.uk/vol1/fastq/ERR455/004/ERR4552564/ERR4552564_2.fastq.gz
59	Akkermansia muciniphila YL44	GCA_001688765.2	https://www.ebi.ac.uk/ena/browser/api/fasta/CP015409.2?download=true	ERR4552563	control	YL44_C1_culture	ftp://ftp.sra.ebi.ac.uk/vol1/fastq/ERR455/003/ERR4552563/ERR4552563_1.fastq.gz	ftp://ftp.sra.ebi.ac.uk/vol1/fastq/ERR455/003/ERR4552563/ERR4552563_2.fastq.gz
60	Enterocloster clostridioformis YL32	GCA_016696785.1	https://www.ebi.ac.uk/ena/browser/api/fasta/CP065314.1?download=true	ERR4552562	induced	YL32_I3_culture	ftp://ftp.sra.ebi.ac.uk/vol1/fastq/ERR455/002/ERR4552562/ERR4552562_1.fastq.gz	ftp://ftp.sra.ebi.ac.uk/vol1/fastq/ERR455/002/ERR4552562/ERR4552562_2.fastq.gz
61	Enterocloster clostridioformis YL32	GCA_016696785.1	https://www.ebi.ac.uk/ena/browser/api/fasta/CP065314.1?download=true	ERR4552561	induced	YL32_I2_culture	ftp://ftp.sra.ebi.ac.uk/vol1/fastq/ERR455/001/ERR4552561/ERR4552561_1.fastq.gz	ftp://ftp.sra.ebi.ac.uk/vol1/fastq/ERR455/001/ERR4552561/ERR4552561_2.fastq.gz
62	Enterocloster clostridioformis YL32	GCA_016696785.1	https://www.ebi.ac.uk/ena/browser/api/fasta/CP065314.1?download=true	ERR4552560	induced	YL32_I1_culture	ftp://ftp.sra.ebi.ac.uk/vol1/fastq/ERR455/000/ERR4552560/ERR4552560_1.fastq.gz	ftp://ftp.sra.ebi.ac.uk/vol1/fastq/ERR455/000/ERR4552560/ERR4552560_2.fastq.gz
63	Enterocloster clostridioformis YL32	GCA_016696785.1	https://www.ebi.ac.uk/ena/browser/api/fasta/CP065314.1?download=true	ERR4552559	control	YL32_C3_culture	ftp://ftp.sra.ebi.ac.uk/vol1/fastq/ERR455/009/ERR4552559/ERR4552559_1.fastq.gz	ftp://ftp.sra.ebi.ac.uk/vol1/fastq/ERR455/009/ERR4552559/ERR4552559_2.fastq.gz
64	Enterocloster clostridioformis YL32	GCA_016696785.1	https://www.ebi.ac.uk/ena/browser/api/fasta/CP065314.1?download=true	ERR4552558	control	YL32_C2_culture	ftp://ftp.sra.ebi.ac.uk/vol1/fastq/ERR455/008/ERR4552558/ERR4552558_1.fastq.gz	ftp://ftp.sra.ebi.ac.uk/vol1/fastq/ERR455/008/ERR4552558/ERR4552558_2.fastq.gz
65	Enterocloster clostridioformis YL32	GCA_016696785.1	https://www.ebi.ac.uk/ena/browser/api/fasta/CP065314.1?download=true	ERR4552557	control	YL32_C1_culture	ftp://ftp.sra.ebi.ac.uk/vol1/fastq/ERR455/007/ERR4552557/ERR4552557_1.fastq.gz	ftp://ftp.sra.ebi.ac.uk/vol1/fastq/ERR455/007/ERR4552557/ERR4552557_2.fastq.gz
66	Blautia coccoides YL58	GCA_016696745.1	https://www.ebi.ac.uk/ena/browser/api/fasta/CP065312.1?download=true	ERR4552556	induced	YL58_I3_culture	ftp://ftp.sra.ebi.ac.uk/vol1/fastq/ERR455/006/ERR4552556/ERR4552556_1.fastq.gz	ftp://ftp.sra.ebi.ac.uk/vol1/fastq/ERR455/006/ERR4552556/ERR4552556_2.fastq.gz
67	Blautia coccoides YL58	GCA_016696745.1	https://www.ebi.ac.uk/ena/browser/api/fasta/CP065312.1?download=true	ERR4552555	induced	YL58_I2_culture	ftp://ftp.sra.ebi.ac.uk/vol1/fastq/ERR455/005/ERR4552555/ERR4552555_1.fastq.gz	ftp://ftp.sra.ebi.ac.uk/vol1/fastq/ERR455/005/ERR4552555/ERR4552555_2.fastq.gz
68	Blautia coccoides YL58	GCA_016696745.1	https://www.ebi.ac.uk/ena/browser/api/fasta/CP065312.1?download=true	ERR4552554	induced	YL58_I1_culture	ftp://ftp.sra.ebi.ac.uk/vol1/fastq/ERR455/004/ERR4552554/ERR4552554_1.fastq.gz	ftp://ftp.sra.ebi.ac.uk/vol1/fastq/ERR455/004/ERR4552554/ERR4552554_2.fastq.gz
69	Blautia coccoides YL58	GCA_016696745.1	https://www.ebi.ac.uk/ena/browser/api/fasta/CP065312.1?download=true	ERR4552553	control	YL58_C3_culture	ftp://ftp.sra.ebi.ac.uk/vol1/fastq/ERR455/003/ERR4552553/ERR4552553_1.fastq.gz	ftp://ftp.sra.ebi.ac.uk/vol1/fastq/ERR455/003/ERR4552553/ERR4552553_2.fastq.gz
70	Blautia coccoides YL58	GCA_016696745.1	https://www.ebi.ac.uk/ena/browser/api/fasta/CP065312.1?download=true	ERR4552552	control	YL58_C2_culture	ftp://ftp.sra.ebi.ac.uk/vol1/fastq/ERR455/002/ERR4552552/ERR4552552_1.fastq.gz	ftp://ftp.sra.ebi.ac.uk/vol1/fastq/ERR455/002/ERR4552552/ERR4552552_2.fastq.gz
71	Blautia coccoides YL58	GCA_016696745.1	https://www.ebi.ac.uk/ena/browser/api/fasta/CP065312.1?download=true	ERR4552551	control	YL58_C1_culture	ftp://ftp.sra.ebi.ac.uk/vol1/fastq/ERR455/001/ERR4552551/ERR4552551_1.fastq.gz	ftp://ftp.sra.ebi.ac.uk/vol1/fastq/ERR455/001/ERR4552551/ERR4552551_2.fastq.gz
72	Flavonifractor plautii YL31	GCA_001688625.2	https://www.ebi.ac.uk/ena/browser/api/fasta/CP015406.2?download=true	ERR4552550	induced	YL31_I3_culture	ftp://ftp.sra.ebi.ac.uk/vol1/fastq/ERR455/000/ERR4552550/ERR4552550_1.fastq.gz	ftp://ftp.sra.ebi.ac.uk/vol1/fastq/ERR455/000/ERR4552550/ERR4552550_2.fastq.gz
73	Flavonifractor plautii YL31	GCA_001688625.2	https://www.ebi.ac.uk/ena/browser/api/fasta/CP015406.2?download=true	ERR4552549	induced	YL31_I2_culture	ftp://ftp.sra.ebi.ac.uk/vol1/fastq/ERR455/009/ERR4552549/ERR4552549_1.fastq.gz	ftp://ftp.sra.ebi.ac.uk/vol1/fastq/ERR455/009/ERR4552549/ERR4552549_2.fastq.gz
74	Flavonifractor plautii YL31	GCA_001688625.2	https://www.ebi.ac.uk/ena/browser/api/fasta/CP015406.2?download=true	ERR4552548	induced	YL31_I1_culture	ftp://ftp.sra.ebi.ac.uk/vol1/fastq/ERR455/008/ERR4552548/ERR4552548_1.fastq.gz	ftp://ftp.sra.ebi.ac.uk/vol1/fastq/ERR455/008/ERR4552548/ERR4552548_2.fastq.gz
75	Flavonifractor plautii YL31	GCA_001688625.2	https://www.ebi.ac.uk/ena/browser/api/fasta/CP015406.2?download=true	ERR4552547	control	YL31_C3_culture	ftp://ftp.sra.ebi.ac.uk/vol1/fastq/ERR455/007/ERR4552547/ERR4552547_1.fastq.gz	ftp://ftp.sra.ebi.ac.uk/vol1/fastq/ERR455/007/ERR4552547/ERR4552547_2.fastq.gz
76	Flavonifractor plautii YL31	GCA_001688625.2	https://www.ebi.ac.uk/ena/browser/api/fasta/CP015406.2?download=true	ERR4552546	control	YL31_C2_culture	ftp://ftp.sra.ebi.ac.uk/vol1/fastq/ERR455/006/ERR4552546/ERR4552546_1.fastq.gz	ftp://ftp.sra.ebi.ac.uk/vol1/fastq/ERR455/006/ERR4552546/ERR4552546_2.fastq.gz
77	Flavonifractor plautii YL31	GCA_001688625.2	https://www.ebi.ac.uk/ena/browser/api/fasta/CP015406.2?download=true	ERR4552545	control	YL31_C1_culture	ftp://ftp.sra.ebi.ac.uk/vol1/fastq/ERR455/005/ERR4552545/ERR4552545_1.fastq.gz	ftp://ftp.sra.ebi.ac.uk/vol1/fastq/ERR455/005/ERR4552545/ERR4552545_2.fastq.gz
78	Enterococcus faecalis KB1	GCA_001689055.2	https://www.ebi.ac.uk/ena/browser/api/fasta/CP015410.2?download=true	ERR4552544	induced	KB1_I3_culture	ftp://ftp.sra.ebi.ac.uk/vol1/fastq/ERR455/004/ERR4552544/ERR4552544_1.fastq.gz	ftp://ftp.sra.ebi.ac.uk/vol1/fastq/ERR455/004/ERR4552544/ERR4552544_2.fastq.gz
79	Enterococcus faecalis KB1	GCA_001689055.2	https://www.ebi.ac.uk/ena/browser/api/fasta/CP015410.2?download=true	ERR4552543	induced	KB1_I2_culture	ftp://ftp.sra.ebi.ac.uk/vol1/fastq/ERR455/003/ERR4552543/ERR4552543_1.fastq.gz	ftp://ftp.sra.ebi.ac.uk/vol1/fastq/ERR455/003/ERR4552543/ERR4552543_2.fastq.gz
80	Enterococcus faecalis KB1	GCA_001689055.2	https://www.ebi.ac.uk/ena/browser/api/fasta/CP015410.2?download=true	ERR4552542	induced	KB1_I1_culture	ftp://ftp.sra.ebi.ac.uk/vol1/fastq/ERR455/002/ERR4552542/ERR4552542_1.fastq.gz	ftp://ftp.sra.ebi.ac.uk/vol1/fastq/ERR455/002/ERR4552542/ERR4552542_2.fastq.gz
81	Enterococcus faecalis KB1	GCA_001689055.2	https://www.ebi.ac.uk/ena/browser/api/fasta/CP015410.2?download=true	ERR4552541	control	KB1_C3_culture	ftp://ftp.sra.ebi.ac.uk/vol1/fastq/ERR455/001/ERR4552541/ERR4552541_1.fastq.gz	ftp://ftp.sra.ebi.ac.uk/vol1/fastq/ERR455/001/ERR4552541/ERR4552541_2.fastq.gz
82	Enterococcus faecalis KB1	GCA_001689055.2	https://www.ebi.ac.uk/ena/browser/api/fasta/CP015410.2?download=true	ERR4552540	control	KB1_C2_culture	ftp://ftp.sra.ebi.ac.uk/vol1/fastq/ERR455/000/ERR4552540/ERR4552540_1.fastq.gz	ftp://ftp.sra.ebi.ac.uk/vol1/fastq/ERR455/000/ERR4552540/ERR4552540_2.fastq.gz
83	Enterococcus faecalis KB1	GCA_001689055.2	https://www.ebi.ac.uk/ena/browser/api/fasta/CP015410.2?download=true	ERR4552539	control	KB1_C1_culture	ftp://ftp.sra.ebi.ac.uk/vol1/fastq/ERR455/009/ERR4552539/ERR4552539_1.fastq.gz	ftp://ftp.sra.ebi.ac.uk/vol1/fastq/ERR455/009/ERR4552539/ERR4552539_2.fastq.gz
