## Supplementary material for "hafeZ: Active prophage identification through read mapping": table S2

Prophage	Sample ID	Expected start-end (length)	hafeZ start-end (length)	Start difference	End difference
EHS_phage-1	EHS_C1	916812-948289 (31478)	NaN-NaN (NaN)	NaN	NaN
EHS_phage-1	EHS_C2	916812-948289 (31478)	NaN-NaN (NaN)	NaN	NaN
EHS_phage-1	EHS_C3	916812-948289 (31478)	NaN-NaN (NaN)	NaN	NaN
EHS_phage-1	EHS_I1	916812-948289 (31478)	916812-948289 (31478)	0	0
EHS_phage-1	EHS_I2	916812-948289 (31478)	916812-948289 (31478)	0	0
EHS_phage-1	EHS_I3	916812-948289 (31478)	916812-948289 (31478)	0	0
KB18_phage-1	KB18_C1	2602856-2642096 (39241)	2602856-2642096 (39241)	0	0
KB18_phage-1	KB18_C2	2602856-2642096 (39241)	2602856-2642096 (39241)	0	0
KB18_phage-1	KB18_C3	2602856-2642096 (39241)	2602856-2642096 (39241)	0	0
KB18_phage-1	KB18_I1	2602856-2642096 (39241)	2602856-2642096 (39241)	0	0
KB18_phage-1	KB18_I2	2602856-2642096 (39241)	2602856-2642096 (39241)	0	0
KB18_phage-1	KB18_I3	2602856-2642096 (39241)	2602856-2642096 (39241)	0	0
NaN	Sal_C1	NaN-NaN (NaN)	1-93927 (187856)	NaN	NaN
Sal_p22	Sal_C1	1213987-1255756 (41770)	NaN-NaN (NaN)	NaN	NaN
Sal_Fels-2	Sal_C1	3731215-3764954 (33740)	NaN-NaN (NaN)	NaN	NaN
Sal_Fels-1	Sal_C1	1849458-1892188 (42731)	NaN-NaN (NaN)	NaN	NaN
Sal_Fels-2	Sal_C2	3731215-3764954 (33740)	NaN-NaN (NaN)	NaN	NaN
Sal_Fels-1	Sal_C2	1849458-1892188 (42731)	NaN-NaN (NaN)	NaN	NaN
Sal_p22	Sal_C2	1213987-1255756 (41770)	NaN-NaN (NaN)	NaN	NaN
NaN	Sal_C2	NaN-NaN (NaN)	1-93927 (187856)	NaN	NaN
Sal_Fels-2	Sal_C3	3731215-3764954 (33740)	NaN-NaN (NaN)	NaN	NaN
Sal_Fels-1	Sal_C3	1849458-1892188 (42731)	NaN-NaN (NaN)	NaN	NaN
NaN	Sal_C3	NaN-NaN (NaN)	1-93927 (187856)	NaN	NaN
Sal_p22	Sal_C3	1213987-1255756 (41770)	NaN-NaN (NaN)	NaN	NaN
NaN	Sal_I1	NaN-NaN (NaN)	1-93927 (187856)	NaN	NaN
Sal_Fels-2	Sal_I1	3731215-3764954 (33740)	NaN-NaN (NaN)	NaN	NaN
Sal_p22	Sal_I1	1213987-1255756 (41770)	1213987-1255756 (41770)	0	0
Sal_Fels-1	Sal_I1	1849458-1892188 (42731)	1849458-1892188 (42731)	0	0
Sal_Fels-1	Sal_I2	1849458-1892188 (42731)	1849458-1892188 (42731)	0	0
NaN	Sal_I2	NaN-NaN (NaN)	1-93927 (187856)	NaN	NaN
Sal_p22	Sal_I2	1213987-1255756 (41770)	1213987-1255756 (41770)	0	0
Sal_Fels-2	Sal_I2	3731215-3764954 (33740)	NaN-NaN (NaN)	NaN	NaN
NaN	Sal_I3	NaN-NaN (NaN)	1-93927 (187856)	NaN	NaN
Sal_p22	Sal_I3	1213987-1255756 (41770)	1213987-1255756 (41770)	0	0
Sal_Fels-2	Sal_I3	3731215-3764954 (33740)	NaN-NaN (NaN)	NaN	NaN
Sal_Fels-1	Sal_I3	1849458-1892188 (42731)	1849458-1892188 (42731)	0	0
YL31_phage-1	YL31_C1	1009760-1046747 (36988)	1009760-1046747 (36988)	0	0
YL31_phage-2	YL31_C1	2984604-3026727 (42124)	2984604-3026727 (42124)	0	0
YL31_phage-2	YL31_C2	2984604-3026727 (42124)	2984604-3026727 (42124)	0	0
YL31_phage-1	YL31_C2	1009760-1046747 (36988)	NaN-NaN (NaN)	NaN	NaN
YL31_phage-2	YL31_C3	2984604-3026727 (42124)	2984604-3026727 (42124)	0	0
YL31_phage-1	YL31_C3	1009760-1046747 (36988)	NaN-NaN (NaN)	NaN	NaN
YL31_phage-1	YL31_I1	1009760-1046747 (36988)	NaN-NaN (NaN)	NaN	NaN
YL31_phage-2	YL31_I1	2984604-3026727 (42124)	2984604-3026727 (42124)	0	0
YL31_phage-2	YL31_I2	2984604-3026727 (42124)	2984604-3026727 (42124)	0	0
YL31_phage-1	YL31_I2	1009760-1046747 (36988)	NaN-NaN (NaN)	NaN	NaN
YL31_phage-2	YL31_I3	2984604-3026727 (42124)	2984604-3026727 (42124)	0	0
YL31_phage-1	YL31_I3	1009760-1046747 (36988)	NaN-NaN (NaN)	NaN	NaN
YL44_phage-1	YL44_C1	969482-1008291 (38810)	NaN-NaN (NaN)	NaN	NaN
YL44_phage-2	YL44_C1	2566025-2602918 (36894)	NaN-NaN (NaN)	NaN	NaN
YL44_phage-1	YL44_C2	969482-1008291 (38810)	NaN-NaN (NaN)	NaN	NaN
YL44_phage-2	YL44_C2	2566025-2602918 (36894)	NaN-NaN (NaN)	NaN	NaN
YL44_phage-1	YL44_C3	969482-1008291 (38810)	NaN-NaN (NaN)	NaN	NaN
YL44_phage-2	YL44_C3	2566025-2602918 (36894)	NaN-NaN (NaN)	NaN	NaN
YL44_phage-1	YL44_I1	969482-1008291 (38810)	969482-1008291 (38810)	0	0
YL44_phage-2	YL44_I1	2566025-2602918 (36894)	2566025-2602918 (36894)	0	0
YL44_phage-1	YL44_I2	969482-1008291 (38810)	969482-1008291 (38810)	0	0
YL44_phage-2	YL44_I2	2566025-2602918 (36894)	2566025-2602918 (36894)	0	0
YL44_phage-2	YL44_I3	2566025-2602918 (36894)	2566025-2602918 (36894)	0	0
YL44_phage-1	YL44_I3	969482-1008291 (38810)	969482-1008291 (38810)	0	0
YL58_phage-1	YL58_C1	128601-174693 (46093)	NaN-NaN (NaN)	NaN	NaN
YL58_phage-1	YL58_C2	128601-174693 (46093)	NaN-NaN (NaN)	NaN	NaN
YL58_phage-1	YL58_C3	128601-174693 (46093)	NaN-NaN (NaN)	NaN	NaN
YL58_phage-1	YL58_I1	128601-174693 (46093)	NaN-NaN (NaN)	NaN	NaN
NaN	YL58_I1	NaN-NaN (NaN)	3570533-3616598 (46066)	NaN	NaN
NaN	YL58_I2	NaN-NaN (NaN)	3570533-3616598 (46066)	NaN	NaN
YL58_phage-1	YL58_I2	128601-174693 (46093)	NaN-NaN (NaN)	NaN	NaN
NaN	YL58_I3	NaN-NaN (NaN)	3570533-3616598 (46066)	NaN	NaN
YL58_phage-1	YL58_I3	128601-174693 (46093)	NaN-NaN (NaN)	NaN	NaN
