## Supplementary material for "hafeZ: Active prophage identification through read mapping": table S3

sample	roi	start_pos	start_count	end_pos	end_count	roi_length	orf_count	frac_pvog	circular	med_z	attL_seq	attR_seq	contig_split
EHS_C1	NaN	NaN	NaN	NaN	NaN	NaN	NaN	NaN	NaN	NaN	NaN	NaN	NaN
EHS_C2	NaN	NaN	NaN	NaN	NaN	NaN	NaN	NaN	NaN	NaN	NaN	NaN	NaN
EHS_C3	NaN	NaN	NaN	NaN	NaN	NaN	NaN	NaN	NaN	NaN	NaN	NaN	NaN
EHS_I1	ENA|CP000802|CP000802.1~roi_1	916812	861	948289	763	31478	42	0.86	0.0	NaN	AACAAAAAACCCAT	AACAAAAAACCCAT	NaN
EHS_I2	ENA|CP000802|CP000802.1~roi_1	916812	1298	948289	1179	31478	42	0.86	0.0	NaN	AACAAAAAACCCAT	AACAAAAAACCCAT	NaN
EHS_I3	ENA|CP000802|CP000802.1~roi_1	916812	873	948289	794	31478	42	0.86	0.0	NaN	AACAAAAAACCCAT	AACAAAAAACCCAT	NaN
I46_C1	NaN	NaN	NaN	NaN	NaN	NaN	NaN	NaN	NaN	NaN	NaN	NaN	NaN
I46_C2	NaN	NaN	NaN	NaN	NaN	NaN	NaN	NaN	NaN	NaN	NaN	NaN	NaN
I46_C3	NaN	NaN	NaN	NaN	NaN	NaN	NaN	NaN	NaN	NaN	NaN	NaN	NaN
I46_I1	NaN	NaN	NaN	NaN	NaN	NaN	NaN	NaN	NaN	NaN	NaN	NaN	NaN
I46_I2	NaN	NaN	NaN	NaN	NaN	NaN	NaN	NaN	NaN	NaN	NaN	NaN	NaN
I46_I3	NaN	NaN	NaN	NaN	NaN	NaN	NaN	NaN	NaN	NaN	NaN	NaN	NaN
I48_C1	NaN	NaN	NaN	NaN	NaN	NaN	NaN	NaN	NaN	NaN	NaN	NaN	NaN
I48_C2	NaN	NaN	NaN	NaN	NaN	NaN	NaN	NaN	NaN	NaN	NaN	NaN	NaN
I48_C3	NaN	NaN	NaN	NaN	NaN	NaN	NaN	NaN	NaN	NaN	NaN	NaN	NaN
I48_I1	NaN	NaN	NaN	NaN	NaN	NaN	NaN	NaN	NaN	NaN	NaN	NaN	NaN
I48_I2	NaN	NaN	NaN	NaN	NaN	NaN	NaN	NaN	NaN	NaN	NaN	NaN	NaN
I48_I3	NaN	NaN	NaN	NaN	NaN	NaN	NaN	NaN	NaN	NaN	NaN	NaN	NaN
I49_C1	NaN	NaN	NaN	NaN	NaN	NaN	NaN	NaN	NaN	NaN	NaN	NaN	NaN
I49_C2	NaN	NaN	NaN	NaN	NaN	NaN	NaN	NaN	NaN	NaN	NaN	NaN	NaN
I49_C3	NaN	NaN	NaN	NaN	NaN	NaN	NaN	NaN	NaN	NaN	NaN	NaN	NaN
I49_I1	NaN	NaN	NaN	NaN	NaN	NaN	NaN	NaN	NaN	NaN	NaN	NaN	NaN
I49_I2	NaN	NaN	NaN	NaN	NaN	NaN	NaN	NaN	NaN	NaN	NaN	NaN	NaN
I49_I3	NaN	NaN	NaN	NaN	NaN	NaN	NaN	NaN	NaN	NaN	NaN	NaN	NaN
KB18_C1	ENA|CP015400|CP015400.2~roi_1	2602856	266	2642096	252	39241	45	0.67	0.0	NaN	CGTACTCGAACTTTTGAG	CGTACTCGAACTTTTGAG	NaN
KB18_C2	ENA|CP015400|CP015400.2~roi_1	2602856	238	2642096	236	39241	45	0.67	0.0	NaN	CGTACTCGAACTTTTGAG	CGTACTCGAACTTTTGAG	NaN
KB18_C3	ENA|CP015400|CP015400.2~roi_1	2602856	165	2642096	146	39241	45	0.67	0.0	NaN	CGTACTCGAACTTTTGAG	CGTACTCGAACTTTTGAG	NaN
KB18_I1	ENA|CP015400|CP015400.2~roi_1	2602856	252	2642096	220	39241	45	0.67	0.0	NaN	CGTACTCGAACTTTTGAG	CGTACTCGAACTTTTGAG	NaN
KB18_I2	ENA|CP015400|CP015400.2~roi_1	2602856	374	2642096	376	39241	45	0.67	0.0	NaN	CGTACTCGAACTTTTGAG	CGTACTCGAACTTTTGAG	NaN
KB18_I3	ENA|CP015400|CP015400.2~roi_1	2602856	247	2642096	224	39241	45	0.67	0.0	NaN	CGTACTCGAACTTTTGAG	CGTACTCGAACTTTTGAG	NaN
KB1_C1	NaN	NaN	NaN	NaN	NaN	NaN	NaN	NaN	NaN	NaN	NaN	NaN	NaN
KB1_C2	NaN	NaN	NaN	NaN	NaN	NaN	NaN	NaN	NaN	NaN	NaN	NaN	NaN
KB1_C3	NaN	NaN	NaN	NaN	NaN	NaN	NaN	NaN	NaN	NaN	NaN	NaN	NaN
KB1_I1	NaN	NaN	NaN	NaN	NaN	NaN	NaN	NaN	NaN	NaN	NaN	NaN	NaN
KB1_I2	NaN	NaN	NaN	NaN	NaN	NaN	NaN	NaN	NaN	NaN	NaN	NaN	NaN
KB1_I3	NaN	NaN	NaN	NaN	NaN	NaN	NaN	NaN	NaN	NaN	NaN	NaN	NaN
Sal_C1	ENA|LR881464|LR881464.1~roi_1	1	NaN	93927	NaN	187856	117	0.19	1.0	NaN	NaN	NaN	NaN
Sal_C2	ENA|LR881464|LR881464.1~roi_1	1	NaN	93927	NaN	187856	117	0.19	1.0	NaN	NaN	NaN	NaN
Sal_C3	ENA|LR881464|LR881464.1~roi_1	1	NaN	93927	NaN	187856	117	0.19	1.0	NaN	NaN	NaN	NaN
Sal_I1	ENA|LR881463|LR881463.1~roi_1	1849458	160	1892188	147	42731	56	0.64	0.0	NaN	TCCTTTCAGTGAT	TCCTTTCAATGAT	NaN
Sal_I1	ENA|LR881464|LR881464.1~roi_3	1	NaN	93927	NaN	187856	117	0.19	1.0	NaN	NaN	NaN	NaN
Sal_I1	ENA|LR881463|LR881463.1~roi_2	1213987	679	1255756	562	41770	65	0.88	0.0	NaN	ATTCGTAATGCGAAGGTCGTAGGTTCGACTCCTATTATCGGCACCAGTTAAATCAA	ATTCGTAATGCGAAGGTCGTAGGTTCGACTCCTATTATCGGCACCATCTAAATCAA	NaN
Sal_I2	ENA|LR881464|LR881464.1~roi_3	1	NaN	93927	NaN	187856	117	0.19	1.0	NaN	NaN	NaN	NaN
Sal_I2	ENA|LR881463|LR881463.1~roi_2	1213987	820	1255756	723	41770	65	0.88	0.0	NaN	ATTCGTAATGCGAAGGTCGTAGGTTCGACTCCTATTATCGGCACCAGTTAAATCAA	ATTCGTAATGCGAAGGTCGTAGGTTCGACTCCTATTATCGGCACCATCTAAATCAA	NaN
Sal_I2	ENA|LR881463|LR881463.1~roi_1	1849458	135	1892188	106	42731	56	0.64	0.0	NaN	TCCTTTCAGTGAT	TCCTTTCAATGAT	NaN
Sal_I3	ENA|LR881464|LR881464.1~roi_3	1	NaN	93927	NaN	187856	117	0.19	1.0	NaN	NaN	NaN	NaN
Sal_I3	ENA|LR881463|LR881463.1~roi_2	1213987	1063	1255756	992	41770	65	0.88	0.0	NaN	ATTCGTAATGCGAAGGTCGTAGGTTCGACTCCTATTATCGGCACCAGTTAAATCAA	ATTCGTAATGCGAAGGTCGTAGGTTCGACTCCTATTATCGGCACCATCTAAATCAA	NaN
Sal_I3	ENA|LR881463|LR881463.1~roi_1	1849458	279	1892188	219	42731	56	0.64	0.0	NaN	TCCTTTCAGTGAT	TCCTTTCAATGAT	NaN
YL27_C1	NaN	NaN	NaN	NaN	NaN	NaN	NaN	NaN	NaN	NaN	NaN	NaN	NaN
YL27_C2	NaN	NaN	NaN	NaN	NaN	NaN	NaN	NaN	NaN	NaN	NaN	NaN	NaN
YL27_C3	NaN	NaN	NaN	NaN	NaN	NaN	NaN	NaN	NaN	NaN	NaN	NaN	NaN
YL27_I1	NaN	NaN	NaN	NaN	NaN	NaN	NaN	NaN	NaN	NaN	NaN	NaN	NaN
YL27_I2	NaN	NaN	NaN	NaN	NaN	NaN	NaN	NaN	NaN	NaN	NaN	NaN	NaN
YL27_I3	NaN	NaN	NaN	NaN	NaN	NaN	NaN	NaN	NaN	NaN	NaN	NaN	NaN
YL2_C1	NaN	NaN	NaN	NaN	NaN	NaN	NaN	NaN	NaN	NaN	NaN	NaN	NaN
YL2_C2	NaN	NaN	NaN	NaN	NaN	NaN	NaN	NaN	NaN	NaN	NaN	NaN	NaN
YL2_C3	NaN	NaN	NaN	NaN	NaN	NaN	NaN	NaN	NaN	NaN	NaN	NaN	NaN
YL2_I1	NaN	NaN	NaN	NaN	NaN	NaN	NaN	NaN	NaN	NaN	NaN	NaN	NaN
YL2_I2	NaN	NaN	NaN	NaN	NaN	NaN	NaN	NaN	NaN	NaN	NaN	NaN	NaN
YL2_I3	NaN	NaN	NaN	NaN	NaN	NaN	NaN	NaN	NaN	NaN	NaN	NaN	NaN
YL31_C1	ENA|CP015406|CP015406.2~roi_1	2984604	231	3026727	192	42124	59	0.47	0.0	NaN	TTGGTGGAGGAGGGTGGATTCGAACCACCGAAGCGAATCGCAACAGATTTACAGTCTGCC	TTGGTGGAGGAGGGTGGATTCGAACCACCGAAGCGAATCGCAACAGATTTACAGTCTGCC	NaN
YL31_C1	ENA|CP015406|CP015406.2~roi_2	1009760	66	1046747	54	36988	49	0.39	0.0	NaN	CCTGGAACCATGCGGTTC	CCTGGAACCATGCGGTTC	NaN
YL31_C2	ENA|CP015406|CP015406.2~roi_1	2984604	94	3026727	54	42124	59	0.47	0.0	NaN	TTGGTGGAGGAGGGTGGATTCGAACCACCGAAGCGAATCGCAACAGATTTACAGTCTGCC	TTGGTGGAGGAGGGTGGATTCGAACCACCGAAGCGAATCGCAACAGATTTACAGTCTGCC	NaN
YL31_C3	ENA|CP015406|CP015406.2~roi_1	2984604	72	3026727	74	42124	59	0.47	0.0	NaN	TTGGTGGAGGAGGGTGGATTCGAACCACCGAAGCGAATCGCAACAGATTTACAGTCTGCC	TTGGTGGAGGAGGGTGGATTCGAACCACCGAAGCGAATCGCAACAGATTTACAGTCTGCC	NaN
YL31_I1	ENA|CP015406|CP015406.2~roi_1	2984604	141	3026727	175	42124	59	0.47	0.0	NaN	TTGGTGGAGGAGGGTGGATTCGAACCACCGAAGCGAATCGCAACAGATTTACAGTCTGCC	TTGGTGGAGGAGGGTGGATTCGAACCACCGAAGCGAATCGCAACAGATTTACAGTCTGCC	NaN
YL31_I2	ENA|CP015406|CP015406.2~roi_1	2984604	100	3026727	83	42124	59	0.47	0.0	NaN	TTGGTGGAGGAGGGTGGATTCGAACCACCGAAGCGAATCGCAACAGATTTACAGTCTGCC	TTGGTGGAGGAGGGTGGATTCGAACCACCGAAGCGAATCGCAACAGATTTACAGTCTGCC	NaN
YL31_I3	ENA|CP015406|CP015406.2~roi_1	2984604	44	3026727	43	42124	59	0.47	0.0	NaN	TTGGTGGAGGAGGGTGGATTCGAACCACCGAAGCGAATCGCAACAGATTTACAGTCTGCC	TTGGTGGAGGAGGGTGGATTCGAACCACCGAAGCGAATCGCAACAGATTTACAGTCTGCC	NaN
YL32_C1	NaN	NaN	NaN	NaN	NaN	NaN	NaN	NaN	NaN	NaN	NaN	NaN	NaN
YL32_C2	NaN	NaN	NaN	NaN	NaN	NaN	NaN	NaN	NaN	NaN	NaN	NaN	NaN
YL32_C3	NaN	NaN	NaN	NaN	NaN	NaN	NaN	NaN	NaN	NaN	NaN	NaN	NaN
YL32_I1	NaN	NaN	NaN	NaN	NaN	NaN	NaN	NaN	NaN	NaN	NaN	NaN	NaN
YL32_I2	NaN	NaN	NaN	NaN	NaN	NaN	NaN	NaN	NaN	NaN	NaN	NaN	NaN
YL32_I3	NaN	NaN	NaN	NaN	NaN	NaN	NaN	NaN	NaN	NaN	NaN	NaN	NaN
YL44_C1	NaN	NaN	NaN	NaN	NaN	NaN	NaN	NaN	NaN	NaN	NaN	NaN	NaN
YL44_C2	NaN	NaN	NaN	NaN	NaN	NaN	NaN	NaN	NaN	NaN	NaN	NaN	NaN
YL44_C3	NaN	NaN	NaN	NaN	NaN	NaN	NaN	NaN	NaN	NaN	NaN	NaN	NaN
YL44_I1	ENA|CP015409|CP015409.2~roi_1	969482	3339	1008291	2979	38810	51	0.22	0.0	NaN	CTTAAAATCTGTTGTCCGCAAGGACGTACCGGTTCGAGTCCGGTCGGGGGTACTT	CTTAAAATCTGTTGTCCGCAAGGACGTACCGGTTCGAGTCCGGTCGGGGGTACTT	NaN
YL44_I1	ENA|CP015409|CP015409.2~roi_2	2566025	289	2602918	836	36894	41	0.32	0.0	NaN	ACAGACAAAAAAGAAGCCCTGTAATCCATTAAAATTACAGGGTTTAGAAAATTAGTGGCTCCCCCGGTTGGGCTC	ACAGACAAAAAAGAAGCCCTGTAATCCATTAAAATTACAGGGCTTAGAAAATTAGTGGCTCCCCCGGTTGGGCTC	NaN
YL44_I2	ENA|CP015409|CP015409.2~roi_2	2566025	367	2602918	1105	36894	41	0.32	0.0	NaN	ACAGACAAAAAAGAAGCCCTGTAATCCATTAAAATTACAGGGTTTAGAAAATTAGTGGCTCCCCCGGTTGGGCTC	ACAGACAAAAAAGAAGCCCTGTAATCCATTAAAATTACAGGGCTTAGAAAATTAGTGGCTCCCCCGGTTGGGCTC	NaN
YL44_I2	ENA|CP015409|CP015409.2~roi_1	969482	2021	1008291	1812	38810	51	0.22	0.0	NaN	CTTAAAATCTGTTGTCCGCAAGGACGTACCGGTTCGAGTCCGGTCGGGGGTACTT	CTTAAAATCTGTTGTCCGCAAGGACGTACCGGTTCGAGTCCGGTCGGGGGTACTT	NaN
YL44_I3	ENA|CP015409|CP015409.2~roi_2	2566025	272	2602918	1035	36894	41	0.32	0.0	NaN	ACAGACAAAAAAGAAGCCCTGTAATCCATTAAAATTACAGGGTTTAGAAAATTAGTGGCTCCCCCGGTTGGGCTC	ACAGACAAAAAAGAAGCCCTGTAATCCATTAAAATTACAGGGCTTAGAAAATTAGTGGCTCCCCCGGTTGGGCTC	NaN
YL44_I3	ENA|CP015409|CP015409.2~roi_1	969482	1679	1008291	1571	38810	51	0.22	0.0	NaN	CTTAAAATCTGTTGTCCGCAAGGACGTACCGGTTCGAGTCCGGTCGGGGGTACTT	CTTAAAATCTGTTGTCCGCAAGGACGTACCGGTTCGAGTCCGGTCGGGGGTACTT	NaN
YL45_C1	NaN	NaN	NaN	NaN	NaN	NaN	NaN	NaN	NaN	NaN	NaN	NaN	NaN
YL45_C2	NaN	NaN	NaN	NaN	NaN	NaN	NaN	NaN	NaN	NaN	NaN	NaN	NaN
YL45_C3	NaN	NaN	NaN	NaN	NaN	NaN	NaN	NaN	NaN	NaN	NaN	NaN	NaN
YL45_I1	NaN	NaN	NaN	NaN	NaN	NaN	NaN	NaN	NaN	NaN	NaN	NaN	NaN
YL45_I2	NaN	NaN	NaN	NaN	NaN	NaN	NaN	NaN	NaN	NaN	NaN	NaN	NaN
YL45_I3	NaN	NaN	NaN	NaN	NaN	NaN	NaN	NaN	NaN	NaN	NaN	NaN	NaN
YL58_C1	NaN	NaN	NaN	NaN	NaN	NaN	NaN	NaN	NaN	NaN	NaN	NaN	NaN
YL58_C2	NaN	NaN	NaN	NaN	NaN	NaN	NaN	NaN	NaN	NaN	NaN	NaN	NaN
YL58_C3	NaN	NaN	NaN	NaN	NaN	NaN	NaN	NaN	NaN	NaN	NaN	NaN	NaN
YL58_I1	ENA|CP065312|CP065312.1~roi_1	3570533	67	3616598	55	46066	72	0.43	0.0	NaN	TTTAAGATATTATTAA	TTTAAGATATTATTAA	NaN
YL58_I2	ENA|CP065312|CP065312.1~roi_1	3570533	94	3616598	77	46066	72	0.43	0.0	NaN	TTTAAGATATTATTAA	TTTAAGATATTATTAA	NaN
YL58_I3	ENA|CP065312|CP065312.1~roi_1	3570533	120	3616598	81	46066	72	0.43	0.0	NaN	TTTAAGATATTATTAA	TTTAAGATATTATTAA	NaN
